# Tensor-decomposition-based unsupervised feature extraction applied to prostate cancer multiomics data

**DOI:** 10.1101/2020.07.17.208538

**Authors:** Y-h. Taguchi, Turki Turki

**Affiliations:** Department of Physics, Chuo University, Tokyo 112-8551, Japan; Department of Computer Science, King Abdulaziz University, Jeddah, Saudi Arabia

**Keywords:** prostate cancer, gene expression, genomic regions, protien-coding genes, tensor decomposition, unsupervised learning

## Abstract

The large *p* small *n* problem is a challenge without a de facto standard method available to it. In this study, we propose a tensor-decomposition (TD)-based unsupervised feature extraction (FE) formalism applied to multiomics datasets, in which the number of features is more than 100,000 whereas the number of samples is as small as about 100, hence constituting a typical large *p* small *n* problem. The proposed TD-based unsupervised FE outperformed other conventional supervised feature selection methods, random forest, categorical regression (also known as analysis of variance, or ANOVA), penalized linear discriminant analysis, and two unsupervised methods, multiple non-negative matrix factorization and principal component analysis (PCA) based unsupervised FE when applied to synthetic datasets and four methods other than PCA based unsupervised FE when applied to multiomics datasets. The genes selected by TD-based unsupervised FE were enriched in genes known to be related to tissues and transcription factors measured. TD-based unsupervised FE was demonstrated to be not only the superior feature selection method but also the method that can select biologically reliable genes. To our knowledge, this is the first study in which TD-based unsupervised FE has been successfully applied to the integration of this variety of multiomics measurements.
