## Supplementary material for "Tensor-decomposition-based unsupervised feature extraction applied to prostate cancer multiomics data": output from metascape: GO_membership_parent.csv

_MEMBER_Input ID	_LogP_Input ID	GO	Description	_PATTERN_	_RANK_	CHILD_GO_Input ID
1	-11.981654863057864	GO:0032502	developmental process	M1	1	GO:0043009 chordate embryonic development
1	-10.38272655985909	GO:0002376	immune system process	M1	1	GO:0002521 leukocyte differentiation
1	-9.881952683225876	GO:0022610	biological adhesion	M1	1	GO:0030155 regulation of cell adhesion
1	-9.631064746783506	GO:0050896	response to stimulus	M1	1	GO:0009611 response to wounding
1	-9.567032373961917	GO:0048519	negative regulation of biological process	M1	1	GO:0045596 negative regulation of cell differentiation
1	-9.213753097063153	GO:0071840	cellular component organization or biogenesis	M1	1	GO:0034329 cell junction assembly
1	-8.621070944395578	GO:0008152	metabolic process	M1	1	GO:0034248 regulation of cellular amide metabolic process
1	-7.862534304035942	GO:0008283	cell proliferation	M1	1	GO:0008285 negative regulation of cell proliferation
1	-7.604995071485691	GO:0032501	multicellular organismal process	M1	1	GO:0001503 ossification
1	-7.285918289053704	GO:0048518	positive regulation of biological process	M1	1	GO:0051272 positive regulation of cellular component movement
1	-7.2445132557868215	GO:0009987	cellular process	M1	1	GO:0030029 actin filament-based process
1	-7.128280321523706	GO:0040011	locomotion	M1	1	GO:2000147 positive regulation of cell motility
1	-7.109852384742108	GO:0023052	signaling	M1	1	GO:0097190 apoptotic signaling pathway
1	-6.214825533957969	GO:0040007	growth	M1	1	GO:0040008 regulation of growth
1	-6.155674625051054	GO:0022414	reproductive process	M1	1	GO:0048608 reproductive structure development
1	-5.921023931966129	GO:0051179	localization	M1	1	GO:1903827 regulation of cellular protein localization
1	-5.63860774575838	GO:0065007	biological regulation	M1	1	GO:0042593 glucose homeostasis
1	-5.6141163719164675	GO:0048511	rhythmic process	M1	1	GO:0032922 circadian regulation of gene expression
1	-4.6743280534592975	GO:0050789	regulation of biological process	M1	1	GO:0007346 regulation of mitotic cell cycle
1	-3.601632122776377	GO:0051704	multi-organism process	M1	1	GO:0046718 viral entry into host cell
1	-2.094273760956965	GO:0007610	behavior	M1	1	GO:0008306 associative learning
