## Supplementary material for "Tensor-decomposition-based unsupervised feature extraction applied to prostate cancer multiomics data": output from metascape: GO_PaGenBase.csv

_MEMBER_Input ID	_LogP_Input ID	GO	_PATTERN_	_RANK_	GiniIndex	Category	CategoryID	Description	PARENT_GO	LogP	Enrichment	Z-score	#TotalGeneInLibrary	#GeneInGO	#GeneInHitList	#GeneInGOAndHitList	%InGO	STDV %InGO	GeneID	Hits	Log(q-value)	EvidenceCutoff
1	-10	PGB:00091	M1	1	0	PaGenBase	36	Cell-specific: LNCAP		-10	7.1	9.5	24367	35	1562	16	1	0.25	2346|2982|3817|4646|4824|7704|9455|9515|10417|10481|23052|23097|23600|26084|79098|158471	FOLH1|GUCY1A1|KLK2|MYO6|NKX3-1|ZBTB16|HOMER2|STXBP5L|SPON2|HOXB13|ENDOD1|CDK19|AMACR|ARHGEF26|C1orf116|PRUNE2	-6.3	0
1	-7.4	PGB:00010	M1	1	0	PaGenBase	36	Tissue-specific: prostate		-7.4	2.7	6.5	24367	207	1562	36	2.3	0.38	55|222|247|593|658|1656|3017|3169|3238|3817|4477|4824|5558|5865|7113|7379|9622|10257|10481|23310|23327|25803|26872|50636|50652|51109|55003|55092|56937|79054|81285|84366|84667|85414|148327|606293	ACP3|ALDH3B2|ALOX15B|BCKDHA|BMPR1B|DDX6|H2BC5|FOXA1|HOXD12|KLK2|MSMB|NKX3-1|PRIM2|RAB3B|TMPRSS2|UPK2|KLK4|ABCC4|HOXB13|NCAPD3|NEDD4L|SPDEF|STEAP1|ANO7|PCA3|RDH11|PAK1IP1|TMEM51|PMEPA1|TRPM8|OR51E2|PRAC1|HES7|SLC45A3|CREB3L4|KLKP1	-3.9	0
1	-7.1	PGB:00076	M1	1	0	PaGenBase	36	Cell-specific: Bronchial Epithelial Cells		-7.1	3.2	6.6	24367	125	1562	26	1.7	0.32	220|390|667|928|1956|3675|3728|3855|3856|3985|6273|6337|6382|6385|7803|8572|9455|10103|10551|23650|26509|51330|51474|64359|79098|84002	ALDH1A3|RND3|DST|CD9|EGFR|ITGA3|JUP|KRT7|KRT8|LIMK2|S100A2|SCNN1A|SDC1|SDC4|PTP4A1|PDLIM4|HOMER2|TSPAN1|AGR2|TRIM29|MYOF|TNFRSF12A|LIMA1|NXN|C1orf116|B3GNT5	-3.7	0
