## Supplementary material for "Tensor-decomposition-based unsupervised feature extraction applied to prostate cancer multiomics data": output from metascape: GO_TRRUST.csv

_MEMBER_Input ID	_LogP_Input ID	GO	_PATTERN_	_RANK_	GiniIndex	Category	CategoryID	Description	PARENT_GO	LogP	Enrichment	Z-score	#TotalGeneInLibrary	#GeneInGO	#GeneInHitList	#GeneInGOAndHitList	%InGO	STDV %InGO	GeneID	Hits	Log(q-value)	EvidenceCutoff
1	-10	TRR00011	M1	1	0	TRRUST	34	Regulated by: AR		-10	4.4	8.5	24367	93	1562	26	1.7	0.32	207|220|694|1956|2064|2065|2346|3169|3428|3480|3816|3817|4824|7082|7113|7227|7349|7832|8930|9622|9687|10397|10957|27232|29028|56937	AKT1|ALDH1A3|BTG1|EGFR|ERBB2|ERBB3|FOLH1|FOXA1|IFI16|IGF1R|KLK1|KLK2|NKX3-1|TJP1|TMPRSS2|TRPS1|UCN|BTG2|MBD4|KLK4|GREB1|NDRG1|PNRC1|GNMT|ATAD2|PMEPA1	-6.3	0
1	-6.3	TRR00714	M1	1	0	TRRUST	34	Regulated by: TP53		-6.3	2.8	6	24367	163	1562	29	1.9	0.34	207|595|598|1027|1263|1410|1956|1969|2194|2309|3326|3397|3398|3428|3480|4088|4170|4176|4583|4824|5890|5925|7832|8870|9401|9518|10346|27113|29128	AKT1|CCND1|BCL2L1|CDKN1B|PLK3|CRYAB|EGFR|EPHA2|FASN|FOXO3|HSP90AB1|ID1|ID2|IFI16|IGF1R|SMAD3|MCL1|MCM7|MUC2|NKX3-1|RAD51B|RB1|BTG2|IER3|RECQL4|GDF15|TRIM22|BBC3|UHRF1	-3	0
1	-4.8	TRR00140	M1	1	0	TRRUST	34	Regulated by: ELK1		-4.8	6.2	6.1	24367	20	1562	8	0.51	0.18	2064|2353|4170|5155|6722|7538|8061|10370	ERBB2|FOS|MCL1|PDGFB|SRF|ZFP36|FOSL1|CITED2	-1.9	0
1	-4.8	TRR00745	M1	1	0	TRRUST	34	Regulated by: VHL		-4.8	6.2	6.1	24367	20	1562	8	0.51	0.18	595|768|1027|1284|3480|6678|7071|8553	CCND1|CA9|CDKN1B|COL4A2|IGF1R|SPARC|KLF10|BHLHE40	-1.9	0
1	-4	TRR00662	M1	1	0	TRRUST	34	Regulated by: STAT3		-4	2.4	4.4	24367	142	1562	22	1.4	0.3	207|595|598|604|894|1027|1465|1956|2120|2194|2353|3315|3659|4170|4323|5777|6794|7538|8837|9656|9687|10535	AKT1|CCND1|BCL2L1|BCL6|CCND2|CDKN1B|CSRP1|EGFR|ETV6|FASN|FOS|HSPB1|IRF1|MCL1|MMP14|PTPN6|STK11|ZFP36|CFLAR|MDC1|GREB1|RNASEH2A	-1.5	0
1	-3.7	TRR00466	M1	1	0	TRRUST	34	Regulated by: NKX3-1		-3.7	7.8	5.6	24367	10	1562	5	0.32	0.14	72|595|2353|3480|7113	ACTG2|CCND1|FOS|IGF1R|TMPRSS2	-1.3	0
1	-3.6	TRR00452	M1	1	0	TRRUST	34	Regulated by: NFKB1		-3.6	1.9	3.9	24367	302	1562	36	2.3	0.38	177|207|567|595|598|894|1236|1277|1508|1956|1999|2194|2309|3205|3659|4170|4323|4583|5452|5698|5777|6277|6367|6382|6549|6892|7185|7832|8837|8870|8878|9612|10535|23541|148327|342977	AGER|AKT1|B2M|CCND1|BCL2L1|CCND2|CCR7|COL1A1|CTSB|EGFR|ELF3|FASN|FOXO3|HOXA9|IRF1|MCL1|MMP14|MUC2|POU2F2|PSMB9|PTPN6|S100A6|CCL22|SDC1|SLC9A2|TAPBP|TRAF1|BTG2|CFLAR|IER3|SQSTM1|NCOR2|RNASEH2A|SEC14L2|CREB3L4|NANOS3	-1.3	0
1	-3.1	TRR00082	M1	1	0	TRRUST	34	Regulated by: CREBBP		-3.1	4.4	4.4	24367	25	1562	7	0.45	0.17	1956|3205|3206|3659|5914|6275|10346	EGFR|HOXA9|HOXA10|IRF1|RARA|S100A4|TRIM22	-0.99	0
1	-3.1	TRR00610	M1	1	0	TRRUST	34	Regulated by: SIRT1		-3.1	3.2	4.1	24367	48	1562	10	0.64	0.2	595|2309|3090|4170|4851|5187|6464|6926|8837|10397	CCND1|FOXO3|HIC1|MCL1|NOTCH1|PER1|SHC1|TBX3|CFLAR|NDRG1	-0.98	0
1	-3.1	TRR00575	M1	1	0	TRRUST	34	Regulated by: RELA		-3.1	1.8	3.5	24367	299	1562	34	2.2	0.37	177|207|595|598|894|1236|1277|1508|1956|1999|2194|2309|3105|3659|4170|4323|4583|5452|5698|5777|6277|6367|6382|6549|6892|7185|7832|8837|8870|9612|10535|23541|148327|342977	AGER|AKT1|CCND1|BCL2L1|CCND2|CCR7|COL1A1|CTSB|EGFR|ELF3|FASN|FOXO3|HLA-A|IRF1|MCL1|MMP14|MUC2|POU2F2|PSMB9|PTPN6|S100A6|CCL22|SDC1|SLC9A2|TAPBP|TRAF1|BTG2|CFLAR|IER3|NCOR2|RNASEH2A|SEC14L2|CREB3L4|NANOS3	-0.95	0
1	-3	TRR00665	M1	1	0	TRRUST	34	Regulated by: STAT5A		-3	6	4.7	24367	13	1562	5	0.32	0.14	595|598|604|894|6794	CCND1|BCL2L1|BCL6|CCND2|STK11	-0.95	0
1	-3	TRR00572	M1	1	0	TRRUST	34	Regulated by: RBMX		-3	7.8	5	24367	8	1562	4	0.26	0.13	2353|3727|8061|10535	FOS|JUND|FOSL1|RNASEH2A	-0.95	0
1	-2.9	TRR00459	M1	1	0	TRRUST	34	Regulated by: NFYB		-2.9	5.6	4.5	24367	14	1562	5	0.32	0.14	894|1027|2194|2353|6794	CCND2|CDKN1B|FASN|FOS|STK11	-0.86	0
1	-2.8	TRR00641	M1	1	0	TRRUST	34	Regulated by: SP1		-2.8	1.6	3.2	24367	470	1562	47	3	0.43	247|488|595|768|865|894|1027|1277|1365|1508|1718|1956|2030|2064|2192|2194|2317|2353|2683|3164|3480|4069|4323|4583|5155|5914|6480|6549|6573|6720|6794|6844|7358|7402|7430|8425|8660|8878|9401|9997|23152|23600|27032|27173|27430|80781|342977	ALOX15B|ATP2A2|CCND1|CA9|CBFB|CCND2|CDKN1B|COL1A1|CLDN3|CTSB|DHCR24|EGFR|SLC29A1|ERBB2|FBLN1|FASN|FLNB|FOS|B4GALT1|NR4A1|IGF1R|LYZ|MMP14|MUC2|PDGFB|RARA|ST6GAL1|SLC9A2|SLC19A1|SREBF1|STK11|VAMP2|UGDH|UTRN|EZR|LTBP4|IRS2|SQSTM1|RECQL4|SCO2|CIC|AMACR|ATP2C1|SLC39A1|MAT2B|COL18A1|NANOS3	-0.79	0
1	-2.6	TRR00283	M1	1	0	TRRUST	34	Regulated by: HOXB7		-2.6	6.2	4.3	24367	10	1562	4	0.26	0.13	595|1027|1612|1956	CCND1|CDKN1B|DAPK1|EGFR	-0.69	0
1	-2.5	TRR00152	M1	1	0	TRRUST	34	Regulated by: ESR1		-2.5	2.5	3.3	24367	76	1562	12	0.77	0.22	595|860|1027|1051|1956|2353|3315|5914|7832|9687|10535|27086	CCND1|RUNX2|CDKN1B|CEBPB|EGFR|FOS|HSPB1|RARA|BTG2|GREB1|RNASEH2A|FOXP1	-0.62	0
1	-2.4	TRR00655	M1	1	0	TRRUST	34	Regulated by: SRF		-2.4	3.7	3.6	24367	25	1562	6	0.38	0.16	2274|2353|4170|4323|8061|23034	FHL2|FOS|MCL1|MMP14|FOSL1|SAMD4A	-0.52	0
1	-2.3	TRR00016	M1	1	0	TRRUST	34	Regulated by: ARNTL		-2.3	7.8	4.4	24367	6	1562	3	0.19	0.11	5187|8553|8864	PER1|BHLHE40|PER2	-0.52	0
1	-2.3	TRR00478	M1	1	0	TRRUST	34	Regulated by: NR1I2		-2.3	3.6	3.5	24367	26	1562	6	0.38	0.16	598|1316|6256|8061|23603|51330	BCL2L1|KLF6|RXRA|FOSL1|CORO1C|TNFRSF12A	-0.48	0
1	-2.3	TRR00653	M1	1	0	TRRUST	34	Regulated by: SREBF1		-2.3	3.6	3.5	24367	26	1562	6	0.38	0.16	47|598|2194|8660|23152|29911	ACLY|BCL2L1|FASN|IRS2|CIC|HOOK2	-0.48	0
1	-2.2	TRR00449	M1	1	0	TRRUST	34	Regulated by: NFIC		-2.2	3.5	3.4	24367	27	1562	6	0.38	0.16	1277|2975|2976|3146|8660|80781	COL1A1|GTF3C1|GTF3C2|HMGB1|IRS2|COL18A1	-0.43	0
1	-2.1	TRR00460	M1	1	0	TRRUST	34	Regulated by: NFYC		-2.1	4.8	3.6	24367	13	1562	4	0.26	0.13	894|1027|2194|2353	CCND2|CDKN1B|FASN|FOS	-0.4	0
1	-2	TRR00552	M1	1	0	TRRUST	34	Regulated by: PPARG		-2	2.4	2.9	24367	66	1562	10	0.64	0.2	177|488|595|598|1956|4855|5915|6646|8837|9518	AGER|ATP2A2|CCND1|BCL2L1|EGFR|NOTCH4|RARB|SOAT1|CFLAR|GDF15	-0.34	0
