## Supplementary material for "Tensor-decomposition-based unsupervised feature extraction applied to prostate cancer multiomics data": output from metascape: Evidence.csv

Gene	TotalEvidenceCounts	EvidenceHit:Input ID	EvidenceGO:Input ID	EvidencePPI:Input ID
9020	3.0	1	1	1
59348	3.0	1	1	1
285590	3.0	1	1	1
10919	3.0	1	1	1
64855	3.0	1	1	1
6890	3.0	1	1	1
3705	3.0	1	1	1
3221	3.0	1	1	1
9687	3.0	1	1	1
3980	3.0	1	1	1
10140	3.0	1	1	1
153090	3.0	1	1	1
1969	3.0	1	1	1
10581	3.0	1	1	1
1277	3.0	1	1	1
1981	3.0	1	1	1
26509	3.0	1	1	1
6376	3.0	1	1	1
4212	3.0	1	1	1
9618	3.0	1	1	1
26018	3.0	1	1	1
347734	3.0	1	1	1
10645	3.0	1	1	1
5089	3.0	1	1	1
10434	3.0	1	1	1
23493	3.0	1	1	1
23603	3.0	1	1	1
10611	3.0	1	1	1
7001	3.0	1	1	1
1365	3.0	1	1	1
302	3.0	1	1	1
89797	3.0	1	1	1
79813	3.0	1	1	1
5795	3.0	1	1	1
4627	3.0	1	1	1
2294	3.0	1	1	1
3987	3.0	1	1	1
4855	3.0	1	1	1
3708	3.0	1	1	1
23135	3.0	1	1	1
5176	3.0	1	1	1
23600	3.0	1	1	1
2889	3.0	1	1	1
3428	3.0	1	1	1
23433	3.0	1	1	1
1745	3.0	1	1	1
5959	3.0	1	1	1
3146	3.0	1	1	1
636	3.0	1	1	1
81	3.0	1	1	1
84458	3.0	1	1	1
23327	3.0	1	1	1
5087	3.0	1	1	1
10347	3.0	1	1	1
11014	3.0	1	1	1
23558	3.0	1	1	1
5527	3.0	1	1	1
2550	3.0	1	1	1
5194	3.0	1	1	1
6844	3.0	1	1	1
6382	3.0	1	1	1
11252	3.0	1	1	1
11144	3.0	1	1	1
6670	3.0	1	1	1
57619	3.0	1	1	1
1628	3.0	1	1	1
10443	3.0	1	1	1
84002	3.0	1	1	1
871	3.0	1	1	1
6256	3.0	1	1	1
4154	3.0	1	1	1
2319	3.0	1	1	1
5881	3.0	1	1	1
4088	3.0	1	1	1
286262	3.0	1	1	1
768	3.0	1	1	1
7343	3.0	1	1	1
51177	3.0	1	1	1
3337	3.0	1	1	1
23612	3.0	1	1	1
57530	3.0	1	1	1
9518	3.0	1	1	1
11335	3.0	1	1	1
5339	3.0	1	1	1
3955	3.0	1	1	1
54788	3.0	1	1	1
3206	3.0	1	1	1
9479	3.0	1	1	1
11078	3.0	1	1	1
3856	3.0	1	1	1
1718	3.0	1	1	1
9644	3.0	1	1	1
23613	3.0	1	1	1
4055	3.0	1	1	1
9249	3.0	1	1	1
113026	3.0	1	1	1
2114	3.0	1	1	1
79670	3.0	1	1	1
23677	3.0	1	1	1
8553	3.0	1	1	1
2355	3.0	1	1	1
1366	3.0	1	1	1
5777	3.0	1	1	1
10193	3.0	1	1	1
10188	3.0	1	1	1
7067	3.0	1	1	1
6239	3.0	1	1	1
200186	3.0	1	1	1
2817	3.0	1	1	1
3105	3.0	1	1	1
7316	3.0	1	1	1
7132	3.0	1	1	1
10370	3.0	1	1	1
7703	3.0	1	1	1
5915	3.0	1	1	1
6928	3.0	1	1	1
3977	3.0	1	1	1
90780	3.0	1	1	1
22849	3.0	1	1	1
5155	3.0	1	1	1
55588	3.0	1	1	1
3192	3.0	1	1	1
23645	3.0	1	1	1
7090	3.0	1	1	1
9123	3.0	1	1	1
8890	3.0	1	1	1
488	3.0	1	1	1
9463	3.0	1	1	1
9158	3.0	1	1	1
54187	3.0	1	1	1
8678	3.0	1	1	1
8396	3.0	1	1	1
6778	3.0	1	1	1
51621	3.0	1	1	1
79778	3.0	1	1	1
549	3.0	1	1	1
1523	3.0	1	1	1
6659	3.0	1	1	1
10554	3.0	1	1	1
7534	3.0	1	1	1
51474	3.0	1	1	1
10974	3.0	1	1	1
3326	3.0	1	1	1
5192	3.0	1	1	1
51043	3.0	1	1	1
9231	3.0	1	1	1
64806	3.0	1	1	1
994	3.0	1	1	1
27173	3.0	1	1	1
79058	3.0	1	1	1
10672	3.0	1	1	1
9181	3.0	1	1	1
7704	3.0	1	1	1
57332	3.0	1	1	1
27102	3.0	1	1	1
3207	3.0	1	1	1
55361	3.0	1	1	1
1892	3.0	1	1	1
587	3.0	1	1	1
91584	3.0	1	1	1
3239	3.0	1	1	1
22998	3.0	1	1	1
113246	3.0	1	1	1
221472	3.0	1	1	1
7171	3.0	1	1	1
11016	3.0	1	1	1
1609	3.0	1	1	1
1465	3.0	1	1	1
1606	3.0	1	1	1
2875	3.0	1	1	1
115701	3.0	1	1	1
2195	3.0	1	1	1
7068	3.0	1	1	1
10536	3.0	1	1	1
9839	3.0	1	1	1
130916	3.0	1	1	1
1656	3.0	1	1	1
5190	3.0	1	1	1
55432	3.0	1	1	1
4783	3.0	1	1	1
51741	3.0	1	1	1
7323	3.0	1	1	1
5514	3.0	1	1	1
22821	3.0	1	1	1
6904	3.0	1	1	1
51347	3.0	1	1	1
84790	3.0	1	1	1
113130	3.0	1	1	1
440193	3.0	1	1	1
80279	3.0	1	1	1
3203	3.0	1	1	1
3164	3.0	1	1	1
3098	3.0	1	1	1
31	3.0	1	1	1
79017	3.0	1	1	1
23189	3.0	1	1	1
85363	3.0	1	1	1
4665	3.0	1	1	1
54845	3.0	1	1	1
51104	3.0	1	1	1
5757	3.0	1	1	1
23077	3.0	1	1	1
5573	3.0	1	1	1
55534	3.0	1	1	1
2064	3.0	1	1	1
9516	3.0	1	1	1
4929	3.0	1	1	1
8642	3.0	1	1	1
5034	3.0	1	1	1
9531	3.0	1	1	1
3695	3.0	1	1	1
23054	3.0	1	1	1
801	3.0	1	1	1
6892	3.0	1	1	1
55904	3.0	1	1	1
9967	3.0	1	1	1
5524	3.0	1	1	1
7169	3.0	1	1	1
51564	3.0	1	1	1
1803	3.0	1	1	1
23097	3.0	1	1	1
64087	3.0	1	1	1
25804	3.0	1	1	1
246175	3.0	1	1	1
8974	3.0	1	1	1
79066	3.0	1	1	1
7205	3.0	1	1	1
153	3.0	1	1	1
5195	3.0	1	1	1
3728	3.0	1	1	1
9080	3.0	1	1	1
23381	3.0	1	1	1
54434	3.0	1	1	1
1364	3.0	1	1	1
6667	3.0	1	1	1
51719	3.0	1	1	1
776	3.0	1	1	1
10106	3.0	1	1	1
72	3.0	1	1	1
4209	3.0	1	1	1
7088	3.0	1	1	1
2132	3.0	1	1	1
51035	3.0	1	1	1
11331	3.0	1	1	1
3202	3.0	1	1	1
5019	3.0	1	1	1
64115	3.0	1	1	1
2257	3.0	1	1	1
920	3.0	1	1	1
7082	3.0	1	1	1
1236	3.0	1	1	1
55160	3.0	1	1	1
6464	3.0	1	1	1
2982	3.0	1	1	1
23242	3.0	1	1	1
80198	3.0	1	1	1
4170	3.0	1	1	1
1999	3.0	1	1	1
7358	3.0	1	1	1
23541	3.0	1	1	1
11079	3.0	1	1	1
64072	3.0	1	1	1
5787	3.0	1	1	1
80004	3.0	1	1	1
30846	3.0	1	1	1
7108	3.0	1	1	1
10116	3.0	1	1	1
8878	3.0	1	1	1
5500	3.0	1	1	1
5152	3.0	1	1	1
8864	3.0	1	1	1
23145	3.0	1	1	1
2317	3.0	1	1	1
9658	3.0	1	1	1
3339	3.0	1	1	1
3141	3.0	1	1	1
83892	3.0	1	1	1
7837	3.0	1	1	1
87	3.0	1	1	1
10471	3.0	1	1	1
6182	3.0	1	1	1
5641	3.0	1	1	1
5036	3.0	1	1	1
6237	3.0	1	1	1
55742	3.0	1	1	1
375056	3.0	1	1	1
3303	3.0	1	1	1
3181	3.0	1	1	1
5031	3.0	1	1	1
3236	3.0	1	1	1
7050	3.0	1	1	1
5914	3.0	1	1	1
247	3.0	1	1	1
23499	3.0	1	1	1
2784	3.0	1	1	1
56999	3.0	1	1	1
10229	3.0	1	1	1
8643	3.0	1	1	1
27034	3.0	1	1	1
1106	3.0	1	1	1
27166	3.0	1	1	1
5315	3.0	1	1	1
2289	3.0	1	1	1
4739	3.0	1	1	1
2309	3.0	1	1	1
9780	3.0	1	1	1
10481	3.0	1	1	1
1727	3.0	1	1	1
7204	3.0	1	1	1
4323	3.0	1	1	1
6895	3.0	1	1	1
2120	3.0	1	1	1
3304	3.0	1	1	1
1956	3.0	1	1	1
8821	3.0	1	1	1
832	3.0	1	1	1
8125	3.0	1	1	1
23624	3.0	1	1	1
81285	3.0	1	1	1
8531	3.0	1	1	1
10269	3.0	1	1	1
57492	3.0	1	1	1
7185	3.0	1	1	1
1051	3.0	1	1	1
6584	3.0	1	1	1
27086	3.0	1	1	1
283149	3.0	1	1	1
2050	3.0	1	1	1
10397	3.0	1	1	1
26353	3.0	1	1	1
7494	3.0	1	1	1
6273	3.0	1	1	1
3399	3.0	1	1	1
84951	3.0	1	1	1
10150	3.0	1	1	1
476	3.0	1	1	1
928	3.0	1	1	1
7071	3.0	1	1	1
124997	3.0	1	1	1
80149	3.0	1	1	1
9073	3.0	1	1	1
2353	3.0	1	1	1
84667	3.0	1	1	1
9569	3.0	1	1	1
10100	3.0	1	1	1
6385	3.0	1	1	1
3249	3.0	1	1	1
6891	3.0	1	1	1
4883	3.0	1	1	1
51593	3.0	1	1	1
1027	3.0	1	1	1
83716	3.0	1	1	1
29882	3.0	1	1	1
1284	3.0	1	1	1
150094	3.0	1	1	1
154	3.0	1	1	1
84159	3.0	1	1	1
4211	3.0	1	1	1
56937	3.0	1	1	1
1655	3.0	1	1	1
3169	3.0	1	1	1
1163	3.0	1	1	1
9656	3.0	1	1	1
2593	3.0	1	1	1
604	3.0	1	1	1
57561	3.0	1	1	1
6926	3.0	1	1	1
100132074	3.0	1	1	1
3675	3.0	1	1	1
286053	3.0	1	1	1
1857	3.0	1	1	1
2934	3.0	1	1	1
9572	3.0	1	1	1
5727	3.0	1	1	1
53916	3.0	1	1	1
1487	3.0	1	1	1
85458	3.0	1	1	1
3205	3.0	1	1	1
6604	3.0	1	1	1
5530	3.0	1	1	1
160622	3.0	1	1	1
4646	3.0	1	1	1
199731	3.0	1	1	1
57211	3.0	1	1	1
5452	3.0	1	1	1
3909	3.0	1	1	1
1719	3.0	1	1	1
23387	3.0	1	1	1
9612	3.0	1	1	1
57662	3.0	1	1	1
5238	3.0	1	1	1
6720	3.0	1	1	1
80781	3.0	1	1	1
4824	3.0	1	1	1
3305	3.0	1	1	1
687	3.0	1	1	1
5252	3.0	1	1	1
4054	3.0	1	1	1
3158	3.0	1	1	1
117283	3.0	1	1	1
6820	3.0	1	1	1
5986	3.0	1	1	1
9074	3.0	1	1	1
9441	3.0	1	1	1
667	3.0	1	1	1
7965	3.0	1	1	1
1072	3.0	1	1	1
5818	3.0	1	1	1
8204	3.0	1	1	1
4035	3.0	1	1	1
56848	3.0	1	1	1
5583	3.0	1	1	1
9821	3.0	1	1	1
7832	3.0	1	1	1
894	3.0	1	1	1
9871	3.0	1	1	1
54910	3.0	1	1	1
5691	3.0	1	1	1
84275	3.0	1	1	1
51433	3.0	1	1	1
7113	3.0	1	1	1
4000	3.0	1	1	1
4176	3.0	1	1	1
8986	3.0	1	1	1
25976	3.0	1	1	1
84447	3.0	1	1	1
4358	3.0	1	1	1
10728	3.0	1	1	1
51341	3.0	1	1	1
26528	3.0	1	1	1
54768	3.0	1	1	1
10617	3.0	1	1	1
1746	3.0	1	1	1
10221	3.0	1	1	1
207	3.0	1	1	1
638	3.0	1	1	1
9139	3.0	1	1	1
10521	3.0	1	1	1
57630	3.0	1	1	1
468	3.0	1	1	1
55095	3.0	1	1	1
4245	3.0	1	1	1
595	3.0	1	1	1
4775	3.0	1	1	1
288	3.0	1	1	1
2762	3.0	1	1	1
7402	3.0	1	1	1
57186	3.0	1	1	1
4920	3.0	1	1	1
29993	3.0	1	1	1
54738	3.0	1	1	1
2192	3.0	1	1	1
2810	3.0	1	1	1
6722	3.0	1	1	1
8831	3.0	1	1	1
55024	3.0	1	1	1
22890	3.0	1	1	1
2040	3.0	1	1	1
126969	3.0	1	1	1
10211	3.0	1	1	1
47	3.0	1	1	1
64759	3.0	1	1	1
3204	3.0	1	1	1
11346	3.0	1	1	1
10020	3.0	1	1	1
3726	3.0	1	1	1
9828	3.0	1	1	1
9409	3.0	1	1	1
8503	3.0	1	1	1
171024	3.0	1	1	1
567	3.0	1	1	1
10580	3.0	1	1	1
7094	3.0	1	1	1
23178	3.0	1	1	1
2902	3.0	1	1	1
3612	3.0	1	1	1
1912	3.0	1	1	1
23286	3.0	1	1	1
2065	3.0	1	1	1
8470	3.0	1	1	1
8061	3.0	1	1	1
23022	3.0	1	1	1
7145	3.0	1	1	1
2274	3.0	1	1	1
5890	3.0	1	1	1
598	3.0	1	1	1
55571	3.0	1	1	1
6678	3.0	1	1	1
23210	3.0	1	1	1
56652	3.0	1	1	1
84445	3.0	1	1	1
3611	3.0	1	1	1
2624	3.0	1	1	1
10929	3.0	1	1	1
10410	3.0	1	1	1
23293	3.0	1	1	1
860	3.0	1	1	1
59	3.0	1	1	1
2139	3.0	1	1	1
84904	3.0	1	1	1
1508	3.0	1	1	1
10743	3.0	1	1	1
9146	3.0	1	1	1
54453	3.0	1	1	1
4851	3.0	1	1	1
7538	3.0	1	1	1
23187	3.0	1	1	1
5754	3.0	1	1	1
166	3.0	1	1	1
27113	3.0	1	1	1
3566	3.0	1	1	1
6428	3.0	1	1	1
81029	3.0	1	1	1
10654	3.0	1	1	1
3816	3.0	1	1	1
8893	3.0	1	1	1
658	3.0	1	1	1
727910	3.0	1	1	1
677	3.0	1	1	1
5925	3.0	1	1	1
3480	3.0	1	1	1
59339	3.0	1	1	1
3315	3.0	1	1	1
957	3.0	1	1	1
6097	3.0	1	1	1
54623	3.0	1	1	1
861	3.0	1	1	1
51477	3.0	1	1	1
3659	3.0	1	1	1
3171	3.0	1	1	1
1859	3.0	1	1	1
865	3.0	1	1	1
3817	3.0	1	1	1
25902	3.0	1	1	1
3397	3.0	1	1	1
1265	3.0	1	1	1
177	3.0	1	1	1
8660	3.0	1	1	1
4782	3.0	1	1	1
55187	3.0	1	1	1
90993	3.0	1	1	1
51109	3.0	1	1	1
1263	3.0	1	1	1
57142	3.0	1	1	1
79791	3.0	1	1	1
403313	3.0	1	1	1
5708	3.0	1	1	1
27232	3.0	1	1	1
4780	3.0	1	1	1
8519	3.0	1	1	1
5430	3.0	1	1	1
5863	3.0	1	1	1
55198	3.0	1	1	1
5916	3.0	1	1	1
3670	3.0	1	1	1
57107	3.0	1	1	1
2194	3.0	1	1	1
51434	3.0	1	1	1
1453	3.0	1	1	1
84283	3.0	1	1	1
10400	3.0	1	1	1
6491	3.0	1	1	1
1282	3.0	1	1	1
5698	3.0	1	1	1
354	3.0	1	1	1
112398	3.0	1	1	1
116238	3.0	1	1	1
599	3.0	1	1	1
5291	3.0	1	1	1
7005	3.0	1	1	1
3398	3.0	1	1	1
5187	3.0	1	1	1
22941	3.0	1	1	1
678	3.0	1	1	1
3237	3.0	1	1	1
55740	3.0	1	1	1
6324	3.0	1	1	1
145873	3.0	1	1	1
5976	3.0	1	1	1
148327	3.0	1	1	1
1410	3.0	1	1	1
729238	3.0	1	1	1
7227	3.0	1	1	1
5010	3.0	1	1	1
8506	3.0	1	1	1
8345	3.0	1	1	1
58480	3.0	1	1	1
8310	3.0	1	1	1
22848	3.0	1	1	1
10458	3.0	1	1	1
2495	3.0	1	1	1
85461	3.0	1	1	1
7846	3.0	1	1	1
3418	3.0	1	1	1
7430	3.0	1	1	1
5090	3.0	1	1	1
1997	3.0	1	1	1
5707	3.0	1	1	1
593	3.0	1	1	1
694	3.0	1	1	1
8871	3.0	1	1	1
9997	3.0	1	1	1
355	3.0	1	1	1
3017	3.0	1	1	1
51128	3.0	1	1	1
5696	3.0	1	1	1
4092	3.0	1	1	1
23111	3.0	1	1	1
9069	3.0	1	1	1
7763	3.0	1	1	1
1915	3.0	1	1	1
29895	3.0	1	1	1
2475	3.0	1	1	1
8535	3.0	1	1	1
54904	3.0	1	1	1
22794	3.0	1	1	1
3625	3.0	1	1	1
6794	3.0	1	1	1
1452	3.0	1	1	1
5345	3.0	1	1	1
8835	3.0	1	1	1
54795	3.0	1	1	1
55090	3.0	1	1	1
8837	3.0	1	1	1
23787	3.0	1	1	1
10114	3.0	1	1	1
29781	3.0	1	1	1
23034	3.0	1	1	1
3679	3.0	1	1	1
1153	3.0	1	1	1
220	3.0	1	1	1
2683	3.0	1	1	1
8996	3.0	1	1	1
2872	3.0	1	1	1
3727	3.0	1	1	1
25803	3.0	1	1	1
3800	3.0	1	1	1
6675	3.0	1	1	1
25	3.0	1	1	1
116173	3.0	1	1	1
60	3.0	1	1	1
92714	3.0	1	1	1
163882	3.0	1	1	1
28958	2.0	1	0	1
3781	2.0	1	0	1
53947	2.0	1	0	1
6274	2.0	1	0	1
7551	2.0	1	0	1
8346	2.0	1	1	0
5093	2.0	1	0	1
2197	2.0	1	0	1
7464	2.0	1	0	1
51601	2.0	1	0	1
80335	2.0	1	0	1
10656	2.0	1	0	1
11251	2.0	1	0	1
83463	2.0	1	0	1
29107	2.0	1	0	1
25874	2.0	1	0	1
6048	2.0	1	0	1
100130742	2.0	1	0	1
91694	2.0	1	0	1
391104	2.0	1	0	1
84316	2.0	1	0	1
8968	2.0	1	0	1
7032	2.0	1	0	1
311	2.0	1	0	1
23492	2.0	1	0	1
2268	2.0	1	0	1
80742	2.0	1	0	1
144699	2.0	1	0	1
92400	2.0	1	0	1
9120	2.0	1	0	1
6480	2.0	1	0	1
4814	2.0	1	1	0
5967	2.0	1	0	1
407014	2.0	1	1	0
6881	2.0	1	0	1
113174	2.0	1	0	1
442117	2.0	1	0	1
65056	2.0	1	0	1
57159	2.0	1	0	1
158471	2.0	1	0	1
4784	2.0	1	0	1
10783	2.0	1	0	1
10055	2.0	1	0	1
23113	2.0	1	0	1
79228	2.0	1	0	1
9374	2.0	1	0	1
84300	2.0	1	0	1
23545	2.0	1	0	1
54820	2.0	1	0	1
6867	2.0	1	0	1
57479	2.0	1	0	1
26118	2.0	1	0	1
55971	2.0	1	0	1
29028	2.0	1	0	1
114818	2.0	1	0	1
85451	2.0	1	0	1
4833	2.0	1	0	1
219844	2.0	1	0	1
85450	2.0	1	0	1
124512	2.0	1	0	1
740	2.0	1	0	1
26084	2.0	1	1	0
55349	2.0	1	0	1
51542	2.0	1	0	1
126917	2.0	1	0	1
55092	2.0	1	0	1
407024	2.0	1	1	0
11062	2.0	1	0	1
57198	2.0	1	0	1
1211	2.0	1	0	1
51537	2.0	1	0	1
10466	2.0	1	0	1
54507	2.0	1	0	1
738	2.0	1	0	1
54850	2.0	1	0	1
23199	2.0	1	0	1
155435	2.0	1	0	1
221037	2.0	1	0	1
5558	2.0	1	0	1
55689	2.0	1	0	1
4604	2.0	1	0	1
1152	2.0	1	0	1
7786	2.0	1	0	1
114899	2.0	1	1	0
11270	2.0	1	0	1
7349	2.0	1	1	0
85479	2.0	1	0	1
1489	2.0	1	0	1
7008	2.0	1	0	1
84858	2.0	1	0	1
2976	2.0	1	0	1
65251	2.0	1	0	1
9649	2.0	1	0	1
58506	2.0	1	0	1
51330	2.0	1	0	1
206358	2.0	1	0	1
9444	2.0	1	0	1
967	2.0	1	0	1
23556	2.0	1	0	1
23399	2.0	1	0	1
3299	2.0	1	0	1
1128	2.0	1	0	1
55007	2.0	1	0	1
200879	2.0	1	0	1
27158	2.0	1	0	1
9455	2.0	1	0	1
1612	2.0	1	0	1
2794	2.0	1	0	1
9903	2.0	1	0	1
79035	2.0	1	0	1
222	2.0	1	0	1
283131	2.0	1	1	0
55003	2.0	1	0	1
57415	2.0	1	0	1
790955	2.0	1	0	1
3985	2.0	1	0	1
23562	2.0	1	1	0
1468	2.0	1	0	1
140576	2.0	1	0	1
2975	2.0	1	0	1
1767	2.0	1	0	1
79840	2.0	1	0	1
4199	2.0	1	0	1
90673	2.0	1	1	0
79159	2.0	1	0	1
4752	2.0	1	1	0
338596	2.0	1	0	1
79969	2.0	1	0	1
6277	2.0	1	0	1
340485	2.0	1	1	0
55554	2.0	1	0	1
283897	2.0	1	0	1
51263	2.0	1	0	1
339287	2.0	1	0	1
8840	2.0	1	1	0
25953	2.0	1	0	1
51363	2.0	1	0	1
10436	2.0	1	0	1
84960	2.0	1	0	1
1890	2.0	1	0	1
80028	2.0	1	0	1
54897	2.0	1	0	1
1731	2.0	1	0	1
64747	2.0	1	0	1
6141	2.0	1	0	1
6992	2.0	1	0	1
1266	2.0	1	0	1
55643	2.0	1	0	1
4059	2.0	1	0	1
23030	2.0	1	0	1
79905	2.0	1	0	1
261729	2.0	1	0	1
2346	2.0	1	0	1
23052	2.0	1	0	1
406985	2.0	1	1	0
79990	2.0	1	0	1
1521	2.0	1	0	1
26000	2.0	1	0	1
23413	2.0	1	0	1
3238	2.0	1	0	1
9675	2.0	1	0	1
79689	2.0	1	0	1
79812	2.0	1	1	0
2030	2.0	1	0	1
57649	2.0	1	0	1
29911	2.0	1	0	1
400451	2.0	1	0	1
93210	2.0	1	0	1
4335	2.0	1	0	1
29118	2.0	1	0	1
55164	2.0	1	0	1
55690	2.0	1	0	1
57402	2.0	1	0	1
10551	2.0	1	1	0
23710	2.0	1	0	1
6549	2.0	1	0	1
84288	2.0	1	0	1
83786	2.0	1	0	1
64710	2.0	1	0	1
168620	2.0	1	1	0
8404	2.0	1	0	1
145282	2.0	1	0	1
3855	2.0	1	0	1
290	2.0	1	0	1
9784	2.0	1	0	1
924	2.0	1	0	1
140688	2.0	1	0	1
55897	2.0	1	1	0
254102	2.0	1	0	1
10980	2.0	1	0	1
201255	2.0	1	0	1
3554	2.0	1	0	1
284370	2.0	1	0	1
221895	2.0	1	0	1
359948	2.0	1	0	1
112939	2.0	1	0	1
79939	2.0	1	0	1
57488	2.0	1	0	1
57636	2.0	1	0	1
115708	2.0	1	0	1
64757	2.0	1	0	1
63892	2.0	1	0	1
23310	2.0	1	0	1
389792	2.0	1	0	1
27032	2.0	1	0	1
29994	2.0	1	0	1
79977	2.0	1	1	0
9445	2.0	1	0	1
8636	2.0	1	0	1
3892	2.0	1	0	1
29950	2.0	1	0	1
23550	2.0	1	0	1
440574	2.0	1	0	1
284086	2.0	1	0	1
83742	2.0	1	0	1
30008	2.0	1	0	1
55205	2.0	1	0	1
29128	2.0	1	0	1
10534	2.0	1	0	1
84909	2.0	1	0	1
23593	2.0	1	0	1
9274	2.0	1	0	1
152992	2.0	1	0	1
30834	2.0	1	0	1
221955	2.0	1	0	1
57222	2.0	1	0	1
51321	2.0	1	0	1
91107	2.0	1	0	1
54509	2.0	1	0	1
4931	2.0	1	0	1
6337	2.0	1	0	1
200894	2.0	1	0	1
54468	2.0	1	0	1
406941	2.0	1	1	0
51181	2.0	1	0	1
770	2.0	1	0	1
58986	2.0	1	0	1
9592	2.0	1	0	1
1316	2.0	1	0	1
8425	2.0	1	0	1
283234	2.0	1	0	1
8073	2.0	1	0	1
4191	2.0	1	0	1
406911	2.0	1	1	0
11138	2.0	1	0	1
54471	2.0	1	0	1
81631	2.0	1	0	1
129531	2.0	1	0	1
10346	2.0	1	0	1
9905	2.0	1	0	1
5322	2.0	1	1	0
84305	2.0	1	0	1
55064	2.0	1	0	1
155368	2.0	1	0	1
91647	2.0	1	0	1
9705	2.0	1	1	0
84988	2.0	1	0	1
151230	2.0	1	0	1
23211	2.0	1	0	1
55521	2.0	1	0	1
154091	2.0	1	0	1
9515	2.0	1	0	1
406910	2.0	1	1	0
10788	2.0	1	0	1
10579	2.0	1	0	1
3200	2.0	1	1	0
407021	2.0	1	1	0
339479	2.0	1	0	1
3707	2.0	1	1	0
64118	2.0	1	0	1
57556	2.0	1	0	1
84662	2.0	1	0	1
125058	2.0	1	0	1
493911	2.0	1	0	1
2634	2.0	1	0	1
80824	2.0	1	0	1
80262	2.0	1	0	1
2978	2.0	1	0	1
91748	2.0	1	0	1
9524	2.0	1	0	1
9830	2.0	1	0	1
535	2.0	1	0	1
27430	2.0	1	0	1
147015	2.0	1	0	1
51274	2.0	1	0	1
55503	2.0	1	0	1
255057	2.0	1	0	1
54805	2.0	1	0	1
220965	2.0	1	0	1
407019	2.0	1	1	0
10801	2.0	1	0	1
126017	2.0	1	0	1
253461	2.0	1	0	1
54848	2.0	1	1	0
1811	2.0	1	1	0
339231	2.0	1	0	1
10758	2.0	1	0	1
10162	2.0	1	0	1
54996	2.0	1	0	1
23245	2.0	1	0	1
55697	2.0	1	0	1
27324	2.0	1	0	1
10957	2.0	1	0	1
1889	2.0	1	0	1
55048	2.0	1	0	1
26145	2.0	1	0	1
1195	2.0	1	0	1
6461	2.0	1	0	1
2823	2.0	1	0	1
5652	2.0	1	1	0
9937	2.0	1	0	1
11030	2.0	1	0	1
126308	2.0	1	0	1
9208	2.0	1	0	1
6573	2.0	1	0	1
51174	2.0	1	0	1
146691	2.0	1	0	1
9603	2.0	1	0	1
151295	2.0	1	0	1
84148	2.0	1	0	1
407056	2.0	1	1	0
8870	2.0	1	0	1
81671	2.0	1	0	1
51171	2.0	1	0	1
1822	2.0	1	0	1
374907	2.0	1	1	0
8848	2.0	1	0	1
57763	2.0	1	0	1
80736	2.0	1	1	0
1105	2.0	1	0	1
2026	2.0	1	0	1
51108	2.0	1	0	1
79818	2.0	1	0	1
137994	2.0	1	0	1
133396	2.0	1	1	0
494324	2.0	1	1	0
25820	2.0	1	0	1
79098	2.0	1	0	1
5763	2.0	1	0	1
57559	2.0	1	0	1
1412	2.0	1	0	1
11007	2.0	1	0	1
2077	2.0	1	0	1
65220	2.0	1	0	1
79867	2.0	1	0	1
64324	2.0	1	0	1
259230	2.0	1	0	1
9732	2.0	1	0	1
6894	2.0	1	0	1
60678	2.0	1	0	1
55700	2.0	1	0	1
23587	2.0	1	0	1
9665	2.0	1	0	1
55093	2.0	1	0	1
8667	2.0	1	0	1
28973	2.0	1	0	1
54476	2.0	1	0	1
285282	2.0	1	0	1
90423	2.0	1	0	1
85415	2.0	1	0	1
25963	2.0	1	0	1
83451	2.0	1	0	1
9167	2.0	1	0	1
214	2.0	1	0	1
150275	2.0	1	0	1
10205	2.0	1	0	1
1657	2.0	1	0	1
148479	2.0	1	0	1
113655	2.0	1	0	1
201895	2.0	1	0	1
63027	2.0	1	0	1
55973	2.0	1	0	1
81575	2.0	1	1	0
55	2.0	1	0	1
221833	2.0	1	1	0
513	2.0	1	0	1
4069	2.0	1	0	1
406890	2.0	1	1	0
2826	2.0	1	0	1
132158	2.0	1	0	1
388403	2.0	1	0	1
112936	2.0	1	0	1
23268	2.0	1	0	1
9696	2.0	1	0	1
2595	2.0	1	0	1
170463	2.0	1	0	1
56996	2.0	1	0	1
10160	2.0	1	0	1
11193	2.0	1	0	1
168544	2.0	1	1	0
10239	2.0	1	0	1
100885848	2.0	1	1	0
162993	2.0	1	0	1
23650	2.0	1	0	1
415117	2.0	1	0	1
406991	2.0	1	1	0
151354	2.0	1	0	1
57221	2.0	1	0	1
23152	2.0	1	0	1
84629	2.0	1	0	1
220002	2.0	1	0	1
85027	2.0	1	0	1
128710	2.0	1	0	1
741	2.0	1	0	1
7803	2.0	1	0	1
84530	2.0	1	1	0
9401	2.0	1	0	1
342977	2.0	1	1	0
53917	2.0	1	0	1
51657	2.0	1	0	1
79898	2.0	1	0	1
6310	2.0	1	0	1
1118	2.0	1	1	0
51596	2.0	1	0	1
152518	2.0	1	0	1
84319	2.0	1	0	1
6275	2.0	1	0	1
8671	2.0	1	0	1
146923	2.0	1	0	1
27245	2.0	1	0	1
25851	2.0	1	0	1
59271	2.0	1	0	1
10208	2.0	1	0	1
55422	2.0	1	0	1
3008	2.0	1	0	1
54807	2.0	1	0	1
23338	2.0	1	0	1
81031	2.0	1	0	1
4953	2.0	1	0	1
124790	2.0	1	0	1
22887	2.0	1	0	1
89978	2.0	1	0	1
84830	2.0	1	1	0
55917	2.0	1	0	1
55760	2.0	1	0	1
406900	2.0	1	1	0
22853	2.0	1	0	1
84992	2.0	1	0	1
8916	2.0	1	0	1
221786	2.0	1	0	1
3021	2.0	1	0	1
7542	2.0	1	0	1
8079	2.0	1	0	1
3833	2.0	1	0	1
2917	2.0	1	0	1
131034	2.0	1	0	1
5980	2.0	1	0	1
5797	2.0	1	1	0
10535	2.0	1	0	1
8541	2.0	1	0	1
375791	2.0	1	0	1
2176	2.0	1	0	1
23326	2.0	1	0	1
126006	2.0	1	0	1
6646	2.0	1	0	1
80168	2.0	1	0	1
284443	2.0	1	0	1
58476	2.0	1	0	1
253190	2.0	1	0	1
64771	2.0	1	0	1
140691	2.0	1	0	1
3110	2.0	1	1	0
84706	2.0	1	0	1
406994	2.0	1	1	0
8428	2.0	1	0	1
199990	2.0	1	0	1
284439	2.0	1	1	0
9875	2.0	1	0	1
11057	2.0	1	0	1
7586	2.0	1	0	1
10257	2.0	1	0	1
114784	2.0	1	0	1
10899	2.0	1	0	1
23625	2.0	1	1	0
84243	2.0	1	0	1
170954	2.0	1	0	1
10614	2.0	1	0	1
10290	2.0	1	0	1
112770	2.0	1	0	1
84084	2.0	1	0	1
94107	2.0	1	0	1
2029	2.0	1	0	1
129642	2.0	1	0	1
102288414	2.0	1	0	1
5550	2.0	1	0	1
93436	2.0	1	0	1
79846	2.0	1	1	0
64359	2.0	1	0	1
84265	2.0	1	0	1
80352	2.0	1	0	1
29115	2.0	1	0	1
10161	2.0	1	0	1
64856	2.0	1	1	0
9277	2.0	1	0	1
158158	2.0	1	0	1
6764	2.0	1	0	1
3270	2.0	1	1	0
23635	2.0	1	0	1
9121	2.0	1	0	1
29998	2.0	1	0	1
8572	2.0	1	0	1
29087	2.0	1	0	1
7163	2.0	1	0	1
220988	2.0	1	0	1
84074	2.0	1	0	1
100131801	2.0	1	0	1
390	2.0	1	0	1
90799	2.0	1	0	1
5013	2.0	1	0	1
6002	2.0	1	0	1
8677	2.0	1	0	1
9031	2.0	1	0	1
8565	2.0	1	0	1
11282	2.0	1	0	1
27190	2.0	1	0	1
10693	2.0	1	0	1
55540	2.0	1	0	1
23452	2.0	1	1	0
55672	2.0	1	0	1
23085	2.0	1	0	1
6284	2.0	1	0	1
374354	2.0	1	0	1
26872	2.0	1	0	1
6367	2.0	1	0	1
406940	2.0	1	1	0
3090	2.0	1	0	1
79083	2.0	1	0	1
145226	2.0	1	0	1
57585	2.0	1	0	1
9766	2.0	1	0	1
473	2.0	1	0	1
10384	2.0	1	0	1
5865	2.0	1	0	1
200916	2.0	1	0	1
221749	2.0	1	0	1
10267	2.0	1	0	1
51191	2.0	1	0	1
2647	2.0	1	0	1
159195	2.0	1	0	1
57507	2.0	1	0	1
51727	2.0	1	0	1
29946	2.0	1	0	1
2873	2.0	1	0	1
407030	2.0	1	1	0
6157	2.0	1	0	1
58189	2.0	1	0	1
7597	2.0	1	0	1
5909	2.0	1	0	1
80150	2.0	1	0	1
197135	2.0	1	1	0
23316	2.0	1	1	0
307	2.0	1	0	1
283375	2.0	1	1	0
3223	2.0	1	0	1
6493	2.0	1	0	1
50636	2.0	1	0	1
26298	2.0	1	0	1
1528	2.0	1	0	1
439921	2.0	1	0	1
4758	2.0	1	0	1
8930	2.0	1	0	1
285195	2.0	1	0	1
256987	2.0	1	0	1
91661	2.0	1	0	1
26512	2.0	1	0	1
6695	2.0	1	1	0
391257	2.0	1	0	1
9179	2.0	1	0	1
83480	2.0	1	0	1
9980	2.0	1	0	1
84902	2.0	1	0	1
9684	2.0	1	0	1
50805	2.0	1	0	1
28989	2.0	1	0	1
79054	2.0	1	1	0
79955	2.0	1	1	0
80790	2.0	1	0	1
56949	2.0	1	0	1
10497	2.0	1	0	1
27335	2.0	1	0	1
4681	2.0	1	0	1
284119	2.0	1	0	1
317762	2.0	1	0	1
55094	2.0	1	0	1
6051	2.0	1	0	1
80726	2.0	1	0	1
4601	2.0	1	0	1
89910	2.0	1	0	1
3382	2.0	1	0	1
7379	2.0	1	0	1
26286	2.0	1	0	1
27095	2.0	1	0	1
3081	2.0	1	0	1
23067	2.0	1	0	1
9229	2.0	1	0	1
9043	2.0	1	0	1
10417	2.0	1	0	1
57614	2.0	1	0	1
57648	2.0	1	0	1
5208	2.0	1	0	1
7433	2.0	1	0	1
51280	2.0	1	0	1
64412	2.0	1	1	0
57594	2.0	1	0	1
5218	2.0	1	0	1
221830	2.0	1	0	1
57460	2.0	1	0	1
54733	2.0	1	0	1
79027	2.0	1	0	1
406921	2.0	1	1	0
90861	2.0	1	0	1
23306	2.0	1	0	1
53343	2.0	1	0	1
56970	2.0	1	0	1
63941	2.0	1	0	1
53938	2.0	1	0	1
56262	2.0	1	0	1
57210	2.0	1	0	1
9469	2.0	1	0	1
4285	2.0	1	0	1
284001	2.0	1	0	1
267020	2.0	1	0	1
57326	2.0	1	0	1
1200	2.0	1	0	1
8028	2.0	1	0	1
55163	2.0	1	0	1
1107	2.0	1	0	1
23024	2.0	1	0	1
5001	2.0	1	0	1
6147	2.0	1	0	1
79758	2.0	1	0	1
3140	2.0	1	0	1
56172	2.0	1	0	1
90007	2.0	1	0	1
64763	2.0	1	0	1
10278	2.0	1	0	1
79080	2.0	1	0	1
414318	2.0	1	0	1
153830	2.0	1	0	1
3899	2.0	1	1	0
64769	2.0	1	0	1
8355	2.0	1	0	1
9792	2.0	1	0	1
9743	2.0	1	0	1
3224	2.0	1	0	1
55168	2.0	1	0	1
8562	2.0	1	0	1
6296	2.0	1	0	1
10861	2.0	1	0	1
122704	2.0	1	0	1
81617	2.0	1	0	1
9066	2.0	1	0	1
196743	2.0	1	1	0
8609	2.0	1	1	0
11120	2.0	1	0	1
6983	1.0	1	0	0
378938	1.0	1	0	0
677846	1.0	1	0	0
100302123	1.0	1	0	0
11077	1.0	1	0	0
113157	1.0	1	0	0
400550	1.0	1	0	0
400084	1.0	1	0	0
84777	1.0	1	0	0
105377105	1.0	1	0	0
378706	1.0	1	0	0
643664	1.0	1	0	0
10103	1.0	1	0	0
7782	1.0	1	0	0
100038246	1.0	1	0	0
84366	1.0	1	0	0
81621	1.0	1	0	0
100873998	1.0	1	0	0
100128307	1.0	1	0	0
147650	1.0	1	0	0
85026	1.0	1	0	0
100124539	1.0	1	0	0
150590	1.0	1	0	0
100506495	1.0	1	0	0
6986	1.0	1	0	0
643596	1.0	1	0	0
728643	1.0	1	0	0
647024	1.0	1	0	0
100130929	1.0	1	0	0
100506994	1.0	1	0	0
339344	1.0	1	0	0
106481020	1.0	1	0	0
26996	1.0	1	0	0
83450	1.0	1	0	0
100874007	1.0	1	0	0
390595	1.0	1	0	0
643650	1.0	1	0	0
124817	1.0	1	0	0
148046	1.0	1	0	0
390858	1.0	1	0	0
100500911	1.0	1	0	0
390040	1.0	1	0	0
100847010	1.0	1	0	0
100506428	1.0	1	0	0
57188	1.0	1	0	0
254100	1.0	1	0	0
100191040	1.0	1	0	0
100216545	1.0	1	0	0
100616299	1.0	1	0	0
266675	1.0	1	0	0
100507135	1.0	1	0	0
286122	1.0	1	0	0
100616124	1.0	1	0	0
100505993	1.0	1	0	0
120071	1.0	1	0	0
4583	1.0	1	0	0
100506443	1.0	1	0	0
222183	1.0	1	0	0
645249	1.0	1	0	0
100847004	1.0	1	0	0
338651	1.0	1	0	0
693224	1.0	1	0	0
100874100	1.0	1	0	0
23506	1.0	1	0	0
60370	1.0	1	0	0
692202	1.0	1	0	0
401661	1.0	1	0	0
6985	1.0	1	0	0
727800	1.0	1	0	0
729536	1.0	1	0	0
283651	1.0	1	0	0
106481030	1.0	1	0	0
100506810	1.0	1	0	0
100506330	1.0	1	0	0
100507218	1.0	1	0	0
389672	1.0	1	0	0
54838	1.0	1	0	0
100131193	1.0	1	0	0
54858	1.0	1	0	0
106481608	1.0	1	0	0
100507582	1.0	1	0	0
55267	1.0	1	0	0
7288	1.0	1	0	0
6972	1.0	1	0	0
90634	1.0	1	0	0
100506542	1.0	1	0	0
374655	1.0	1	0	0
106481126	1.0	1	0	0
106480393	1.0	1	0	0
643447	1.0	1	0	0
100616394	1.0	1	0	0
100874374	1.0	1	0	0
442920	1.0	1	0	0
352965	1.0	1	0	0
106479178	1.0	1	0	0
100128675	1.0	1	0	0
92292	1.0	1	0	0
100130581	1.0	1	0	0
100508120	1.0	1	0	0
144581	1.0	1	0	0
100422904	1.0	1	0	0
106479203	1.0	1	0	0
692158	1.0	1	0	0
85014	1.0	1	0	0
100423020	1.0	1	0	0
644022	1.0	1	0	0
407011	1.0	1	0	0
100847071	1.0	1	0	0
51252	1.0	1	0	0
283130	1.0	1	0	0
106480138	1.0	1	0	0
146754	1.0	1	0	0
106479097	1.0	1	0	0
653677	1.0	1	0	0
643749	1.0	1	0	0
106479817	1.0	1	0	0
100151640	1.0	1	0	0
106480941	1.0	1	0	0
406887	1.0	1	0	0
105371564	1.0	1	0	0
388561	1.0	1	0	0
256021	1.0	1	0	0
106481069	1.0	1	0	0
100422842	1.0	1	0	0
100873994	1.0	1	0	0
54097	1.0	1	0	0
100170765	1.0	1	0	0
257407	1.0	1	0	0
106481123	1.0	1	0	0
406933	1.0	1	0	0
106479394	1.0	1	0	0
692147	1.0	1	0	0
79748	1.0	1	0	0
4477	1.0	1	0	0
79603	1.0	1	0	0
100507463	1.0	1	0	0
100302280	1.0	1	0	0
389160	1.0	1	0	0
100505385	1.0	1	0	0
171022	1.0	1	0	0
392267	1.0	1	0	0
100616204	1.0	1	0	0
100289584	1.0	1	0	0
100507500	1.0	1	0	0
220433	1.0	1	0	0
127579	1.0	1	0	0
100302743	1.0	1	0	0
100147744	1.0	1	0	0
100188954	1.0	1	0	0
724031	1.0	1	0	0
100616236	1.0	1	0	0
100526820	1.0	1	0	0
56964	1.0	1	0	0
100151652	1.0	1	0	0
79170	1.0	1	0	0
57659	1.0	1	0	0
106479544	1.0	1	0	0
390044	1.0	1	0	0
100421057	1.0	1	0	0
100874212	1.0	1	0	0
106479034	1.0	1	0	0
359736	1.0	1	0	0
390043	1.0	1	0	0
100128098	1.0	1	0	0
441381	1.0	1	0	0
106481932	1.0	1	0	0
100271098	1.0	1	0	0
3425	1.0	1	0	0
100874323	1.0	1	0	0
100419074	1.0	1	0	0
23247	1.0	1	0	0
106479396	1.0	1	0	0
2166	1.0	1	0	0
106481254	1.0	1	0	0
106480999	1.0	1	0	0
100289419	1.0	1	0	0
100271722	1.0	1	0	0
94009	1.0	1	0	0
221883	1.0	1	0	0
619553	1.0	1	0	0
100913182	1.0	1	0	0
100302156	1.0	1	0	0
80017	1.0	1	0	0
51655	1.0	1	0	0
100126791	1.0	1	0	0
100128628	1.0	1	0	0
100313837	1.0	1	0	0
9906	1.0	1	0	0
100616294	1.0	1	0	0
284486	1.0	1	0	0
1342	1.0	1	0	0
100616301	1.0	1	0	0
100422833	1.0	1	0	0
85414	1.0	1	0	0
654170	1.0	1	0	0
352966	1.0	1	0	0
171169	1.0	1	0	0
440836	1.0	1	0	0
341883	1.0	1	0	0
147429	1.0	1	0	0
343521	1.0	1	0	0
113730	1.0	1	0	0
103724387	1.0	1	0	0
120224	1.0	1	0	0
693204	1.0	1	0	0
151242	1.0	1	0	0
170394	1.0	1	0	0
51278	1.0	1	0	0
106480872	1.0	1	0	0
727684	1.0	1	0	0
406926	1.0	1	0	0
100379623	1.0	1	0	0
23101	1.0	1	0	0
400604	1.0	1	0	0
106480544	1.0	1	0	0
8333	1.0	1	0	0
440459	1.0	1	0	0
100129556	1.0	1	0	0
106480837	1.0	1	0	0
100302281	1.0	1	0	0
100873536	1.0	1	0	0
106481654	1.0	1	0	0
106480802	1.0	1	0	0
390003	1.0	1	0	0
5801	1.0	1	0	0
55039	1.0	1	0	0
79943	1.0	1	0	0
100616231	1.0	1	0	0
692107	1.0	1	0	0
197407	1.0	1	0	0
106478956	1.0	1	0	0
400960	1.0	1	0	0
100131320	1.0	1	0	0
106480764	1.0	1	0	0
100885850	1.0	1	0	0
100287227	1.0	1	0	0
400935	1.0	1	0	0
266919	1.0	1	0	0
56547	1.0	1	0	0
100420155	1.0	1	0	0
100130481	1.0	1	0	0
100616469	1.0	1	0	0
730198	1.0	1	0	0
283849	1.0	1	0	0
100132116	1.0	1	0	0
100874510	1.0	1	0	0
440465	1.0	1	0	0
23554	1.0	1	0	0
100422899	1.0	1	0	0
100289102	1.0	1	0	0
730227	1.0	1	0	0
389816	1.0	1	0	0
140771	1.0	1	0	0
196475	1.0	1	0	0
594855	1.0	1	0	0
100500862	1.0	1	0	0
649446	1.0	1	0	0
101669766	1.0	1	0	0
147804	1.0	1	0	0
106479473	1.0	1	0	0
664701	1.0	1	0	0
728010	1.0	1	0	0
100861453	1.0	1	0	0
692203	1.0	1	0	0
106481010	1.0	1	0	0
85349	1.0	1	0	0
440905	1.0	1	0	0
57000	1.0	1	0	0
84270	1.0	1	0	0
201283	1.0	1	0	0
7287	1.0	1	0	0
101927249	1.0	1	0	0
26628	1.0	1	0	0
100859921	1.0	1	0	0
6982	1.0	1	0	0
200197	1.0	1	0	0
5820	1.0	1	0	0
100847046	1.0	1	0	0
246777	1.0	1	0	0
100616116	1.0	1	0	0
79777	1.0	1	0	0
100873486	1.0	1	0	0
100750225	1.0	1	0	0
407033	1.0	1	0	0
100128302	1.0	1	0	0
728431	1.0	1	0	0
100528019	1.0	1	0	0
84798	1.0	1	0	0
106480950	1.0	1	0	0
90288	1.0	1	0	0
6969	1.0	1	0	0
401546	1.0	1	0	0
100874473	1.0	1	0	0
143678	1.0	1	0	0
100128927	1.0	1	0	0
100422943	1.0	1	0	0
106480829	1.0	1	0	0
103752584	1.0	1	0	0
100293516	1.0	1	0	0
50652	1.0	1	0	0
360205	1.0	1	0	0
387640	1.0	1	0	0
203197	1.0	1	0	0
751071	1.0	1	0	0
138241	1.0	1	0	0
63940	1.0	1	0	0
389206	1.0	1	0	0
26809	1.0	1	0	0
100130348	1.0	1	0	0
100874223	1.0	1	0	0
606293	1.0	1	0	0
106481321	1.0	1	0	0
1850	1.0	1	0	0
643965	1.0	1	0	0
84981	1.0	1	0	0
129881	1.0	1	0	0
100532736	1.0	1	0	0
171523	1.0	1	0	0
100616277	1.0	1	0	0
100271529	1.0	1	0	0
401093	1.0	1	0	0
6276	1.0	1	0	0
353003	1.0	1	0	0
100873328	1.0	1	0	0
54480	1.0	1	0	0
171427	1.0	1	0	0
100131213	1.0	1	0	0
100500828	1.0	1	0	0
8705	1.0	1	0	0
79755	1.0	1	0	0
106481647	1.0	1	0	0
54854	1.0	1	0	0
574406	1.0	1	0	0
28387	1.0	1	0	0
100132987	1.0	1	0	0
100507098	1.0	1	0	0
116285	1.0	1	0	0
400954	1.0	1	0	0
1769	1.0	1	0	0
100128750	1.0	1	0	0
100616254	1.0	1	0	0
106480694	1.0	1	0	0
100873832	1.0	1	0	0
54020	1.0	1	0	0
378805	1.0	1	0	0
80862	1.0	1	0	0
170850	1.0	1	0	0
150962	1.0	1	0	0
55811	1.0	1	0	0
100874110	1.0	1	0	0
22901	1.0	1	0	0
79875	1.0	1	0	0
100132597	1.0	1	0	0
114826	1.0	1	0	0
6984	1.0	1	0	0
106481086	1.0	1	0	0
100422967	1.0	1	0	0
284615	1.0	1	0	0
100529264	1.0	1	0	0
106480790	1.0	1	0	0
100134259	1.0	1	0	0
100887750	1.0	1	0	0
28356	1.0	1	0	0
338707	1.0	1	0	0
114804	1.0	1	0	0
22847	1.0	1	0	0
643714	1.0	1	0	0
100847056	1.0	1	0	0
347744	1.0	1	0	0
100133037	1.0	1	0	0
100128537	1.0	1	0	0
8488	1.0	1	0	0
100874300	1.0	1	0	0
9622	1.0	1	0	0
144481	1.0	1	0	0
6970	1.0	1	0	0
25992	1.0	1	0	0
151126	1.0	1	0	0
646096	1.0	1	0	0
84809	1.0	1	0	0
112611	1.0	1	0	0
768213	1.0	1	0	0
51524	1.0	1	0	0
6987	1.0	1	0	0
716	1.0	1	0	0
388646	1.0	1	0	0
23539	1.0	1	0	0
55036	1.0	1	0	0
100500811	1.0	1	0	0
100216546	1.0	1	0	0
149478	1.0	1	0	0
100310846	1.0	1	0	0
100616154	1.0	1	0	0
729677	1.0	1	0	0
106481453	1.0	1	0	0
317687	1.0	1	0	0
100996939	1.0	1	0	0
407050	1.0	1	0	0
100505566	1.0	1	0	0
441108	1.0	1	0	0
106479976	1.0	1	0	0
400619	1.0	1	0	0
693120	1.0	1	0	0
79838	1.0	1	0	0
391803	1.0	1	0	0
27239	1.0	1	0	0
677777	1.0	1	0	0
387718	1.0	1	0	0
100133311	1.0	1	0	0
375759	1.0	1	0	0
100422832	1.0	1	0	0
100507398	1.0	1	0	0
619279	1.0	1	0	0
100873469	1.0	1	0	0
106480577	1.0	1	0	0
106479706	1.0	1	0	0
441869	1.0	1	0	0
106481554	1.0	1	0	0
100846999	1.0	1	0	0
390041	1.0	1	0	0
100532746	1.0	1	0	0
220064	1.0	1	0	0
102238594	1.0	1	0	0
6967	1.0	1	0	0
644186	1.0	1	0	0
9976	1.0	1	0	0
100422978	1.0	1	0	0
92565	1.0	1	0	0
106480067	1.0	1	0	0
106479685	1.0	1	0	0
100133190	1.0	1	0	0
161159	1.0	1	0	0
100616376	1.0	1	0	0
100271354	1.0	1	0	0
106479343	1.0	1	0	0
25798	1.0	1	0	0
6981	1.0	1	0	0
376693	1.0	1	0	0
100128262	1.0	1	0	0
80864	1.0	1	0	0
100500824	1.0	1	0	0
112937	1.0	1	0	0
6971	1.0	1	0	0
106481097	1.0	1	0	0
106478985	1.0	1	0	0
439990	1.0	1	0	0
100885776	1.0	1	0	0
100616432	1.0	1	0	0
6968	1.0	1	0	0
100302193	1.0	1	0	0
101927612	1.0	1	0	0
106479582	1.0	1	0	0
100422995	1.0	1	0	0
100874433	1.0	1	0	0
2738	1.0	1	0	0
200312	1.0	1	0	0
106479323	1.0	1	0	0
255101	1.0	1	0	0
106481454	1.0	1	0	0
26772	1.0	1	0	0
100616282	1.0	1	0	0
6966	1.0	1	0	0
283991	1.0	1	0	0
375316	1.0	1	0	0
54985	1.0	1	0	0
319089	1.0	1	0	0
59351	1.0	1	0	0
106479958	1.0	1	0	0
399520	1.0	1	0	0
653319	1.0	1	0	0
692204	1.0	1	0	0
11259	1.0	1	0	0
91894	1.0	1	0	0
100506190	1.0	1	0	0
55101	1.0	1	0	0
92154	1.0	1	0	0
7439	1.0	1	0	0
